# Mapping the Role of AcrAB-TolC Efflux Pumps in the Evolution of Antibiotic Resistance Reveals Near-MIC Treatments Facilitate Resistance Acquisition

**DOI:** 10.1101/2020.07.07.192856

**Authors:** Ariel M. Langevin, Imane El Meouche, Mary J. Dunlop

## Abstract

Antibiotic resistance has become a major public health concern as bacteria evolve to evade drugs, leading to recurring infections and a decrease in antibiotic efficacy. Systematic efforts have revealed mechanisms involved in resistance; yet, in many cases, how these specific mechanisms accelerate or slow the evolution of resistance remains unclear. Here, we conducted a systematic study of the impact of the AcrAB-TolC efflux pump on the evolution of antibiotic resistance. We mapped how population growth rate and resistance change over time as a function of both the antibiotic concentration and the parent strain’s genetic background. We compared the wild type strain to a strain overexpressing AcrAB-TolC pumps and a strain lacking functional pumps. In all cases, resistance emerged when cultures were treated with chloramphenicol concentrations near the MIC of their respective parent strain. The genetic background of the parent strain also influenced resistance acquisition. The wild type strain evolved resistance within 24 h through mutations in the *acrAB* operon and its associated regulators. Meanwhile, the strain overexpressing AcrAB-TolC evolved resistance more slowly than the wild type strain; this strain achieved resistance in part through point mutations in *acrB* and the *acrAB* promoter. Surprisingly, the strain without functional AcrAB-TolC efflux pumps still gained resistance, which it achieved through upregulation of redundant efflux pumps. Overall, our results suggest that treatment conditions just above the MIC pose the largest risk for the evolution of resistance and that AcrAB-TolC efflux pumps impact the pathway by which chloramphenicol resistance is achieved.

**IMPORTANCE:** Combatting the rise of antibiotic resistance is a significant challenge. Efflux pumps are an important contributor to drug resistance; they exist across many cell types and can export numerous classes of antibiotics. Cells can regulate pump expression to maintain low intracellular drug concentrations. Here, we explored how resistance emerged depending on the antibiotic concentration, as well as the presence of efflux pumps and their regulators. We found that treatments near antibiotic concentrations that inhibit the parent strain’s growth were most likely to promote resistance. While wild type, pump overexpression, and pump knock out strains were all able to evolve resistance, they differed in the absolute level of resistance evolved, the speed at which they achieved resistance, and the genetic pathways involved. These results indicate that specific treatment regimens may be especially problematic for the evolution of resistance and that the strain background can influence how resistance is achieved.
