## Supplementary material for "Mapping the Role of AcrAB-TolC Efflux Pumps in the Evolution of Antibiotic Resistance Reveals Near-MIC Treatments Facilitate Resistance Acquisition": Table S1

### Sheet: Dataset S1A Growth Rate
Dataset S1A-1: P-values from the paired t-test for significant difference in growth between two sequential time points.
Gray cells denote significance of ⍺<0.05.
ΔacrB		Treatment, µg/mL								WT		Treatment, µg/mL									AcrAB+		Treatment, µg/mL
Time 1 (h)	Time 2 (h)	0	0.2	0.5	1	2	5	10		Time 1 (h)	Time 2 (h)	0	0.2	0.5	1	2	5	10	20		Time 1 (h)	Time 2 (h)	0	0.2	0.5	1	2	5	10	20
0	1	0.2749	0.2413	0.0362	0.1907	0.0115	0.0024	0.1832		0	1	0.4353	0.094	0.0702	0.0182	0.0133	0.0248	0.2361	0.166		0	1	0.263	0.2119	0.0303	0.0727	0.0161	0.0343	0.2716	0.5016
1	3	0.4213	0.6348	0.0558	0.96	NaN	0.4226	0.2295		1	3	0.4609	0.0713	0.0366	0.0193	0.0024	0.1852	0.2202	0.0208		1	3	0.2027	0.0166	0.0592	0.6961	0.0138	0.2093	0.1978	0.1979
3	6	0.6642	0.142	0.0102	0.628	0.4226	NaN	NaN		3	6	0.3864	0.3266	0.1657	0.213	0.0065	0.1852	0.4226	0.1039		3	6	0.6029	0.2476	0.1208	0.011	0.0254	0.2022	0.4226	0.2322
6	12	0.1427	0.2999	0.0018	0.7725	0.4226	NaN	0.4226		6	12	0.317	0.2434	0.1569	0.2834	0.163	0.4226	NaN	0.4226		6	12	0.2402	0.0733	0.0266	0.3148	0.2208	0.4226	NaN	NaN
12	24	0.9336	0.6423	0.0502	0.3755	NaN	NaN	0.4226		12	24	0.3845	0.7332	0.0226	0.0266	0.1163	0.3323	NaN	0.4226		12	24	0.2311	0.5775	0.1042	0.8166	0.517	0.2854	NaN	NaN
24	48	0.0662	0.0427	0.0229	0.8872	0.4226	NaN	0.4226		24	48	0.5247	0.1923	0.6265	0.2472	0.0565	0.5619	0.4226	NaN		24	48	0.2688	0.0949	0.6684	0.1253	0.7077	0.5746	NaN	0.4226
48	72	0.8409	0.4244	0.9797	0.368	0.2158	NaN	0.4226		48	72	0.2522	0.1341	0.4297	0.2734	0.7764	0.9308	0.4226	0.4226		48	72	0.0625	0.5691	0.4865	0.397	0.6793	0.0887	0.4226	0.4226
Dataset S1A-2: P-values from the paired t-test for significant difference in growth between given time point and the initial time point.
ΔacrB		Treatment, µg/mL								WT		Treatment, µg/mL									AcrAB+		Treatment, µg/mL
Time 1 (h)	Time 2 (h)	0	0.2	0.5	1	2	5	10		Time 1 (h)	Time 2 (h)	0	0.2	0.5	1	2	5	10	20		Time 1 (h)	Time 2 (h)	0	0.2	0.5	1	2	5	10	20
0	1	0.2749	0.2413	0.0362	0.1907	0.0115	0.0024	0.1832		0	1	0.4353	0.094	0.0702	0.0182	0.0133	0.0248	0.2361	0.166		0	1	0.263	0.2119	0.0303	0.0727	0.0161	0.0343	0.2716	0.5016
0	3	0.3261	0.149	0.0418	0.0645	0.0115	0.0043	0.0758		0	3	0.3889	0.317	0.0171	0.0155	0.0049	0.0618	0.0611	0.0782		0	3	0.1176	0.1053	0.0374	0.0297	0.0189	0.104	0.1848	0.1067
0	6	0.3539	0.0292	0.0325	0.0013	0.0168	0.0043	0.0758		0	6	0.3864	0.0773	0.0039	0.0216	0.0027	0.0248	0.0256	0.0551		0	6	0.1446	0.2799	0.0465	0.0208	0.0188	0.0333	0.0974	0.0104
0	12	0.5397	0.0163	0.0245	0.1276	0.0115	0.0043	0.0759		0	12	0.4506	0.0646	0.0154	0.0321	0.0006987	0.0485	0.0256	0.07		0	12	0.1767	0.1627	0.0362	0.009	0.0554	0.0967	0.0974	0.0104
0	24	0.8364	0.0205	0.0342	0.2494	0.0115	0.0043	0.0758		0	24	0.507	0.7524	0.1415	0.0351	0.0359	0.047	0.0256	0.0551		0	24	0.1798	0.1183	0.0475	0.0084	0.012	0.0873	0.0974	0.0104
0	48	0.1287	0.3911	0.0839	0.0406	0.0042	0.0043	0.0759		0	48	0.8655	0.1807	0.2515	0.0604	0.0402	0.077	0.0636	0.0551		0	48	0.4004	0.0928	0.7775	0.0512	0.0291	0.1441	0.0974	0.0103
0	72	0.5957	0.7726	0.2625	0.2877	0.0007164	0.0043	0.0758		0	72	0.3772	0.1563	0.192	0.1987	0.0755	0.0746	0.0794	0.0551		0	72	0.2928	0.1373	0.8324	0.1753	0.0414	0.2678	0.0984	0.0104
Dataset S1A-3: P-values from t-test for significant difference between growth of strains at a given time point and treatment.
ΔacrB vs. WT	Treatment, µg/mL									WT vs. AcrAB+	Treatment, µg/mL										AcrAB+ vs. ΔacrB	Treatment, µg/mL
Time (h)	0	0.2	0.5	1	2	5	10			Time (h)	0	0.2	0.5	1	2	5	10	20			Time (h)	0	0.2	0.5	1	2	5	10
0	0.2322	0.2784	0.0015	0.0605	0.1091	0.3117	0.7258			0	0.224	0.5067	0.0524	0.0347	0.074	0.0297	0.5008	0.9891			0	0.8963	0.4994	0.1693	0.5407	0.7009	0.0136	0.775
1	0.7798	0.2234	0.0029	0.0789	2.074e-05	0.3739	0.4462			1	0.815	0.3503	0.053	0.123	2.07e-05	0.0059	0.5361	0.6495			1	0.9183	0.272	0.0738	0.8939	NaN	0.011	0.9018
3	0.6307	0.1303	0.0016	0.1755	4.56e-05	0.1178	0.3739			3	0.582	0.4058	0.0384	0.0114	0.5843	0.5942	0.9348	0.7417			3	0.8772	0.1775	0.0354	0.6639	0.0011	0.1346	0.3739
6	0.7584	0.0151	0.00034	0.0832	0.000210048	NaN	NaN			6	0.829	0.4915	0.019	0.0022	0.4749	NaN	NaN	NaN			6	0.8396	0.0155	0.0139	0.5198	0.0026	NaN	NaN
12	0.781	0.000716	7.81e-05	0.4433	2.1256e-06	0.3739	0.3739			12	0.999	0.9992	0.0089	0.0036	0.1143	0.7592	NaN	0.3739			12	0.5677	0.000311	0.0102	0.5853	0.1254	0.3739	0.3739
24	0.9535	0.000104	0.000275	0.3418	0.0057	5.43e-05	NaN			24	0.5828	0.9733	0.00076	0.0042	0.039	0.0043	NaN	NaN			24	0.4776	0.000166	0.0995	0.4799	0.0045	1.3936e-05	NaN
48	0.9883	0.0613	0.0588	0.0771	0.0196	0.0015	0.376			48	0.8322	0.3542	0.4587	0.0139	0.0486	0.0367	0.3739	0.3739			48	0.7108	0.0137	0.6959	0.4014	0.2674	0.0069	0.3739
72	0.5241	0.0711	0.9577	0.9079	0.0763	0.0011	0.3739			72	0.5585	0.2486	0.743	0.7223	0.1299	0.1819	0.3786	0.3739			72	0.8564	0.0432	0.6543	0.4056	0.5666	0.0118	0.3739

### Sheet: Dataset S1B MIC
Dataset S1B-1: P-values from the paired t-test for significant difference in resistance between two sequential time points.
ΔacrB		Treatment, µg/mL								WT		Treatment, µg/mL									AcrAB+		Treatment, µg/mL
Time 1 (h)	Time 2 (h)	0	0.2	0.5	1	2	5	10		Time 1 (h)	Time 2 (h)	0	0.2	0.5	1	2	5	10	20		Time 1 (h)	Time 2 (h)	0	0.2	0.5	1	2	5	10	20
0	1	0.361	0.264	0.2117	0.55	0.0985	0.0047	0.0199		0	1	0.6265	0.4437	0.0843	0.6823	0.473	0.0161	0.2827	0.0078		0	1	0.5022	0.3981	0.2185	0.3821	0.4047	0.0025	0.0093	0.0668
1	3	0.972	0.7121	0.1583	0.753	0.3501	0.0347	0.2807		1	3	0.558	0.1292	0.7307	0.9788	0.4162	0.3031	0.5524	0.0448		1	3	0.0614	0.874	0.6428	0.6429	0.0837	0.1627	0.1434	0.5986
3	6	0.8604	0.7907	0.7685	0.3198	0.8826	0.0435	0.7963		3	6	0.0843	0.124	0.6279	0.3992	0.5398	0.7738	0.4086	0.313		3	6	0.277	0.0177	0.0267	0.6051	0.2797	0.0761	0.1968	0.3238
6	12	0.7696	0.9767	0.4514	0.4648	0.9799	0.0742	0.1337		6	12	0.3422	0.332	0.1793	0.4473	0.1101	0.6524	0.2032	0.2184		6	12	0.301	0.214	0.24	0.1648	0.5217	0.0881	0.0816	0.0756
12	24	0.6627	0.1402	0.0452	0.1385	0.2598	0.9614	0.3374		12	24	0.5263	0.6594	0.2017	0.0117	0.0072	0.114	0.6789	0.3676		12	24	0.0412	0.1419	0.2566	0.4174	0.0378	0.5901	0.5433	0.0047
24	48	0.4814	0.373	0.9281	0.2963	0.5196	0.2779	0.5021		24	48	0.0792	0.1065	0.7196	0.7563	0.0416	0.5618	0.5988	0.0817		24	48	0.8615	0.01	0.3671	0.9484	0.5374	0.0954	0.6955	0.547
48	72	0.3858	0.0059	0.3771	0.7451	0.9976	0.3518	0.8054		48	72	0.6208	0.6244	0.1265	0.2905	0.2224	0.3602	0.3735	0.2029		48	72	0.9736	0.01	0.4285	0.9533	0.9787	0.6617	0.0017	0.9541
Dataset S1B-2: P-values from the paired t-test for significant difference in resistance between given time point and the initial time point.
ΔacrB		Treatment, µg/mL								WT		Treatment, µg/mL									AcrAB+		Treatment, µg/mL
Time 1 (h)	Time 2 (h)	0	0.2	0.5	1	2	5	10		Time 1 (h)	Time 2 (h)	0	0.2	0.5	1	2	5	10	20		Time 1 (h)	Time 2 (h)	0	0.2	0.5	1	2	5	10	20
0	1	0.361	0.264	0.2117	0.55	0.0985	0.0047	0.0199		0	1	0.6265	0.4437	0.0843	0.6823	0.473	0.0161	0.2827	0.0078		0	1	0.5022	0.3981	0.2185	0.3821	0.4047	0.0025	0.0093	0.0668
0	3	0.7173	0.1506	0.097	0.9396	0.0893	0.0226	0.0229		0	3	0.7623	0.8299	0.5337	0.5209	0.098	0.0603	0.3039	0.0113		0	3	0.076	0.7658	0.5848	0.8586	0.0589	0.0404	0.009	0.0312
0	6	0.3254	0.0711	0.1875	0.8828	0.0077	0.26	0.0441		0	6	0.364	0.1331	0.4204	0.3122	0.215	0.3511	0.2623	0.0347		0	6	0.8642	0.0362	0.1435	0.231	0.0354	0.0534	0.0016	0.0183
0	12	0.5603	0.005	0.1096	0.5774	0.1287	0.0148	0.0448		0	12	0.9114	0.7104	0.1616	0.9822	0.3477	0.4895	0.2936	0.068		0	12	0.204	0.0928	0.899	0.1404	0.0319	0.4279	0.0649	0.0182
0	24	0.5824	0.3194	0.032	0.0678	0.1564	0.0278	0.1324		0	24	0.0278	0.6326	0.9162	0.0006	0.0691	0.3376	0.3875	0.0841		0	24	0.3949	0.6243	0.5649	0.1141	0.7356	0.6975	0.0788	0.0114
0	48	0.5254	0.008	0.0433	0.1296	0.9028	0.0547	0.1099		0	48	0.7974	0.4407	0.8519	0.1836	0.0287	0.0004	0.4629	0.1037		0	48	0.2499	0.3331	0.6274	0.1545	0.5749	0.0141	0.0155	0.0012
0	72	0.6235	0.0065	0.1393	0.151	0.6115	0.0168	0.2968		0	72	0.6708	0.2395	0.0482	0.5434	0.03	0.011	0.6016	0.1435		0	72	0.5169	0.0216	0.8367	0.0079	0.145	0.0811	0.007	0.0108
Dataset S1B-3: P-values from t-test for significant difference between resistance of strains at a given time point and treatment.
ΔacrB vs. WT	Treatment, µg/mL									WT vs. AcrAB+	Treatment, µg/mL										AcrAB+ vs. ΔacrB	Treatment, µg/mL
Time (h)	0	0.2	0.5	1	2	5	10			Time (h)	0	0.2	0.5	1	2	5	10	20			Time (h)	0	0.2	0.5	1	2	5	10
0	0.0606	0.0002	0.0026	0.0016	0.0003	0.0008	0.4275			0	0.2381	0.0888	0.6873	0.2783	0.1614	0.5109	0.3591	0.0914			0	0.2157	3.693e-05	0.0079	0.0016	0.000121	0.0014	0.1225
1	0.0088	0.0058	0.0001	0.0047	0.0031	0.0003	0.8684			1	0.1634	0.1839	0.9383	0.2069	0.2562	0.2121	0.4017	0.5133			1	0.1559	0.0023	0.0003231	0.0087	0.0035	0.000207	0.0419
3	0.0009	0.0048	0.0022	0.1469	0.0014	0.0022	0.8648			3	0.6826	0.3528	0.9195	0.7287	0.0132	0.0241	0.5106	0.2298			3	0.0186	0.0034	0.0035	0.1897	0.0062	0.0017	0.519
6	0.0075	0.0001	0.0002	0.1352	0.0002	0.0079	0.545			6	0.5551	0.6566	0.1589	0.1959	0.0521	0.5506	0.5217	0.7096			6	0.1014	0.000159	0.0077	0.187	0.00010183	0.0029	0.0253
12	0.0162	0.0029	0.0011	0.0807	0.0028	0.0036	0.5141			12	0.2101	0.6381	0.04	0.3986	0.0015	0.8374	0.4568	0.3512			12	0.1453	4.178e-05	0.0007274	0.0533	0.0139	0.0011	0.016
24	0.0008	0.3439	0.1037	0.0016	0.0036	0.002	0.4293			24	0.2575	0.0813	0.1804	0.2086	0.0136	0.3579	0.5679	0.7799			24	0.051	0.231	0.7058	0.0316	0.0121	0.0018	0.0965
48	0.0107	0.1382	0.0583	0.3113	0.0177	0.0041	0.5854			48	0.4325	0.264	0.9455	0.6226	0.0682	0.1877	0.5317	0.1804			48	0.513	0.0171	0.1047	0.4923	0.1719	0.0047	0.0895
72	0.007	0.2562	0.4156	0.8203	0.0355	0.0004	0.5569			72	0.0461	0.027	0.0144	0.5433	0.0022	0.7947	0.965	0.6958			72	0.0182	0.0487	0.59	0.5027	0.2344	0.0004466	0.31
